# Cross-species comparative hippocampal transcriptomics in Alzheimer’s disease

**DOI:** 10.1101/2021.06.09.447404

**Authors:** Marco Antônio De Bastiani, Bruna Bellaver, Giovanna Carello-Collar, Maria Zimmermann, Peter Kunach, Ricardo A. S. Lima-Filho, Stefania Forner, Alessandra Cadete Martini, Tharick A. Pascoal, Mychael V. Lourenco, Pedro Rosa-Neto, Eduardo R. Zimmer

## Abstract

Alzheimer’s disease (AD) is a multifactorial pathology, with most cases having a sporadic origin. Recently, knock-in (KI) models have been developed with the promise of resembling better sporadic human AD, such as the novel hAβ-KI mouse. Here, we compared hippocampal publicly available transcriptomic profiles of transgenic (5xFAD and APP/PS1) and KI (hAβ-KI) mouse models with early- (EOAD) and late- (LOAD) onset AD patients. Experimental validation of consistently dysregulated genes revealed four altered in mice (SLC11A1, S100A6, CD14, CD33, C1QB) and three in humans (S100A6, SLC11A1, KCNK). Additionally, the three mouse models presented more Gene Ontology biological processes terms and enriched signaling pathways in common with LOAD than with EOAD individuals. Finally, we identified 17 transcription factors potentially acting as master regulators of AD. Our cross-species analyses revealed that the three mouse models presented a remarkable similarity to LOAD, with the hAβ-KI being the more specific one.
