## Supplemental Table 1 for "Cross-species comparative hippocampal transcriptomics in Alzheimer’s disease"

### Sheet: EOAD
GEO ID	SAMPLE ID	TISSUE	EXPERIMENTAL GROUP	AGE	SEX	TECHNOLOGY	PLATFORM
GSE48350	GSM300313	Hippocampus	CONTROL	42	M	Microarray	[HG-U133_Plus_2] Affymetrix Human Genome U133 Plus 2.0 Array
GSE48350	GSM300290	Hippocampus	CONTROL	44	F	Microarray	[HG-U133_Plus_2] Affymetrix Human Genome U133 Plus 2.0 Array
GSE48350	GSM300187	Hippocampus	CONTROL	45	F	Microarray	[HG-U133_Plus_2] Affymetrix Human Genome U133 Plus 2.0 Array
GSE48350	GSM300174	Hippocampus	CONTROL	45	M	Microarray	[HG-U133_Plus_2] Affymetrix Human Genome U133 Plus 2.0 Array
GSE48350	GSM300317	Hippocampus	CONTROL	45	M	Microarray	[HG-U133_Plus_2] Affymetrix Human Genome U133 Plus 2.0 Array
GSE48350	GSM300321	Hippocampus	CONTROL	47	F	Microarray	[HG-U133_Plus_2] Affymetrix Human Genome U133 Plus 2.0 Array
GSE48350	GSM300294	Hippocampus	CONTROL	48	F	Microarray	[HG-U133_Plus_2] Affymetrix Human Genome U133 Plus 2.0 Array
GSE48350	GSM300262	Hippocampus	CONTROL	52	M	Microarray	[HG-U133_Plus_2] Affymetrix Human Genome U133 Plus 2.0 Array
GSE36980	GSM907865	Hippocampus	CONTROL	55	M	Microarray	[HuGene-1_0-st] Affymetrix Human Gene 1.0 ST Array [transcript (gene) version]
GSE48350	GSM300243	Hippocampus	CONTROL	64	F	Microarray	[HG-U133_Plus_2] Affymetrix Human Genome U133 Plus 2.0 Array
GSE48350	GSM1176211	Hippocampus	EOAD	60	F	Microarray	[HG-U133_Plus_2] Affymetrix Human Genome U133 Plus 2.0 Array
GSE29378	GSM726091	Hippocampus	EOAD	61	F	Microarray	Illumina HumanHT-12 V3.0 expression beadchip
GSE29378	GSM726143	Hippocampus	EOAD	61	F	Microarray	Illumina HumanHT-12 V3.0 expression beadchip
GSE84422	GSM2234476	Hippocampus	EOAD	64	M	Microarray	[HG-U133A] Affymetrix Human Genome U133A Array / [HG-U133B] Affymetrix Human Genome U133B Array / [HG-U133_Plus_2] Affymetrix Human Genome U133 Plus 2.0 Array

### Sheet: LOAD
GEO ID	SAMPLE ID	TISSUE	EXPERIMENTAL GROUP	AGE	SEX	TECHNOLOGY	PLATFORM
GSE48350	GSM300286	Hippocampus	CONTROL	69	M	Microarray	[HG-U133_Plus_2] Affymetrix Human Genome U133 Plus 2.0 Array
GSE48350	GSM300325	Hippocampus	CONTROL	69	M	Microarray	[HG-U133_Plus_2] Affymetrix Human Genome U133 Plus 2.0 Array
GSE84422	GSM2234487	Hippocampus	CONTROL	69	M	Microarray	[HG-U133A] Affymetrix Human Genome U133A Array / [HG-U133B] Affymetrix Human Genome U133B Array / [HG-U133_Plus_2] Affymetrix Human Genome U133 Plus 2.0 Array
GSE29378	GSM726104	Hippocampus	CONTROL	70	F	Microarray	Illumina HumanHT-12 V3.0 expression beadchip
GSE29378	GSM726116	Hippocampus	CONTROL	70	F	Microarray	Illumina HumanHT-12 V3.0 expression beadchip
GSE48350	GSM300239	Hippocampus	CONTROL	70	F	Microarray	[HG-U133_Plus_2] Affymetrix Human Genome U133 Plus 2.0 Array
GSE29378	GSM726085	Hippocampus	CONTROL	72	F	Microarray	Illumina HumanHT-12 V3.0 expression beadchip
GSE29378	GSM726113	Hippocampus	CONTROL	72	F	Microarray	Illumina HumanHT-12 V3.0 expression beadchip
GSE29378	GSM726102	Hippocampus	CONTROL	73	M	Microarray	Illumina HumanHT-12 V3.0 expression beadchip
GSE29378	GSM726103	Hippocampus	CONTROL	73	M	Microarray	Illumina HumanHT-12 V3.0 expression beadchip
GSE29378	GSM726099	Hippocampus	CONTROL	74	F	Microarray	Illumina HumanHT-12 V3.0 expression beadchip
GSE29378	GSM726144	Hippocampus	CONTROL	74	F	Microarray	Illumina HumanHT-12 V3.0 expression beadchip
GSE36980	GSM907870	Hippocampus	CONTROL	74	M	Microarray	[HuGene-1_0-st] Affymetrix Human Gene 1.0 ST Array [transcript (gene) version]
GSE48350	GSM300190	Hippocampus	CONTROL	74	F	Microarray	[HG-U133_Plus_2] Affymetrix Human Genome U133 Plus 2.0 Array
GSE48350	GSM300223	Hippocampus	CONTROL	74	F	Microarray	[HG-U133_Plus_2] Affymetrix Human Genome U133 Plus 2.0 Array
GSE29378	GSM726110	Hippocampus	CONTROL	75	M	Microarray	Illumina HumanHT-12 V3.0 expression beadchip
GSE29378	GSM726124	Hippocampus	CONTROL	75	M	Microarray	Illumina HumanHT-12 V3.0 expression beadchip
GSE48350	GSM300333	Hippocampus	CONTROL	75	M	Microarray	[HG-U133_Plus_2] Affymetrix Human Genome U133 Plus 2.0 Array
GSE36980	GSM907864	Hippocampus	CONTROL	77	M	Microarray	[HuGene-1_0-st] Affymetrix Human Gene 1.0 ST Array [transcript (gene) version]
GSE36980	GSM907867	Hippocampus	CONTROL	78	F	Microarray	[HuGene-1_0-st] Affymetrix Human Gene 1.0 ST Array [transcript (gene) version]
GSE28146	GSM697309	Hippocampus	CONTROL	80	M	Microarray	[HG-U133_Plus_2] Affymetrix Human Genome U133 Plus 2.0 Array
GSE29378	GSM726130	Hippocampus	CONTROL	80	M	Microarray	Illumina HumanHT-12 V3.0 expression beadchip
GSE29378	GSM726137	Hippocampus	CONTROL	80	M	Microarray	Illumina HumanHT-12 V3.0 expression beadchip
GSE36980	GSM907862	Hippocampus	CONTROL	80	F	Microarray	[HuGene-1_0-st] Affymetrix Human Gene 1.0 ST Array [transcript (gene) version]
GSE36980	GSM907869	Hippocampus	CONTROL	80	M	Microarray	[HuGene-1_0-st] Affymetrix Human Gene 1.0 ST Array [transcript (gene) version]
GSE48350	GSM300182	Hippocampus	CONTROL	80	M	Microarray	[HG-U133_Plus_2] Affymetrix Human Genome U133 Plus 2.0 Array
GSE29378	GSM726084	Hippocampus	CONTROL	81	M	Microarray	Illumina HumanHT-12 V3.0 expression beadchip
GSE29378	GSM726134	Hippocampus	CONTROL	81	M	Microarray	Illumina HumanHT-12 V3.0 expression beadchip
GSE48350	GSM300339	Hippocampus	CONTROL	82	F	Microarray	[HG-U133_Plus_2] Affymetrix Human Genome U133 Plus 2.0 Array
GSE29378	GSM726100	Hippocampus	CONTROL	83	F	Microarray	Illumina HumanHT-12 V3.0 expression beadchip
GSE29378	GSM726140	Hippocampus	CONTROL	83	F	Microarray	Illumina HumanHT-12 V3.0 expression beadchip
GSE36980	GSM907868	Hippocampus	CONTROL	83	M	Microarray	[HuGene-1_0-st] Affymetrix Human Gene 1.0 ST Array [transcript (gene) version]
GSE48350	GSM300205	Hippocampus	CONTROL	83	M	Microarray	[HG-U133_Plus_2] Affymetrix Human Genome U133 Plus 2.0 Array
GSE29378	GSM726121	Hippocampus	CONTROL	84	M	Microarray	Illumina HumanHT-12 V3.0 expression beadchip
GSE29378	GSM726133	Hippocampus	CONTROL	84	M	Microarray	Illumina HumanHT-12 V3.0 expression beadchip
GSE36980	GSM907863	Hippocampus	CONTROL	84	F	Microarray	[HuGene-1_0-st] Affymetrix Human Gene 1.0 ST Array [transcript (gene) version]
GSE29378	GSM726105	Hippocampus	CONTROL	85	M	Microarray	Illumina HumanHT-12 V3.0 expression beadchip
GSE29378	GSM726132	Hippocampus	CONTROL	85	M	Microarray	Illumina HumanHT-12 V3.0 expression beadchip
GSE48350	GSM300235	Hippocampus	CONTROL	85	M	Microarray	[HG-U133_Plus_2] Affymetrix Human Genome U133 Plus 2.0 Array
GSE84422	GSM2234489	Hippocampus	CONTROL	85	F	Microarray	[HG-U133A] Affymetrix Human Genome U133A Array / [HG-U133B] Affymetrix Human Genome U133B Array / [HG-U133_Plus_2] Affymetrix Human Genome U133 Plus 2.0 Array
GSE29378	GSM726109	Hippocampus	CONTROL	85.4	M	Microarray	Illumina HumanHT-12 V3.0 expression beadchip
GSE29378	GSM726125	Hippocampus	CONTROL	85.4	M	Microarray	Illumina HumanHT-12 V3.0 expression beadchip
GSE29378	GSM726086	Hippocampus	CONTROL	86	M	Microarray	Illumina HumanHT-12 V3.0 expression beadchip
GSE29378	GSM726131	Hippocampus	CONTROL	86	M	Microarray	Illumina HumanHT-12 V3.0 expression beadchip
GSE48350	GSM300268	Hippocampus	CONTROL	86	M	Microarray	[HG-U133_Plus_2] Affymetrix Human Genome U133 Plus 2.0 Array
GSE36980	GSM907861	Hippocampus	CONTROL	87	F	Microarray	[HuGene-1_0-st] Affymetrix Human Gene 1.0 ST Array [transcript (gene) version]
GSE29378	GSM726089	Hippocampus	CONTROL	88	F	Microarray	Illumina HumanHT-12 V3.0 expression beadchip
GSE29378	GSM726136	Hippocampus	CONTROL	88	F	Microarray	Illumina HumanHT-12 V3.0 expression beadchip
GSE84422	GSM2234503	Hippocampus	CONTROL	89	F	Microarray	[HG-U133A] Affymetrix Human Genome U133A Array / [HG-U133B] Affymetrix Human Genome U133B Array / [HG-U133_Plus_2] Affymetrix Human Genome U133 Plus 2.0 Array
GSE29378	GSM726088	Hippocampus	CONTROL	90	M	Microarray	Illumina HumanHT-12 V3.0 expression beadchip
GSE29378	GSM726090	Hippocampus	CONTROL	90	M	Microarray	Illumina HumanHT-12 V3.0 expression beadchip
GSE29378	GSM726097	Hippocampus	CONTROL	90	M	Microarray	Illumina HumanHT-12 V3.0 expression beadchip
GSE29378	GSM726112	Hippocampus	CONTROL	90	M	Microarray	Illumina HumanHT-12 V3.0 expression beadchip
GSE29378	GSM726117	Hippocampus	CONTROL	90	M	Microarray	Illumina HumanHT-12 V3.0 expression beadchip
GSE29378	GSM726139	Hippocampus	CONTROL	90	M	Microarray	Illumina HumanHT-12 V3.0 expression beadchip
GSE48350	GSM300329	Hippocampus	CONTROL	91	F	Microarray	[HG-U133_Plus_2] Affymetrix Human Genome U133 Plus 2.0 Array
GSE28146	GSM697310	Hippocampus	CONTROL	92	F	Microarray	[HG-U133_Plus_2] Affymetrix Human Genome U133 Plus 2.0 Array
GSE28146	GSM697314	Hippocampus	CONTROL	95	M	Microarray	[HG-U133_Plus_2] Affymetrix Human Genome U133 Plus 2.0 Array
GSE48350	GSM300178	Hippocampus	CONTROL	95	M	Microarray	[HG-U133_Plus_2] Affymetrix Human Genome U133 Plus 2.0 Array
GSE84422	GSM2234500	Hippocampus	CONTROL	95	M	Microarray	[HG-U133A] Affymetrix Human Genome U133A Array / [HG-U133B] Affymetrix Human Genome U133B Array / [HG-U133_Plus_2] Affymetrix Human Genome U133 Plus 2.0 Array
GSE84422	GSM2234472	Hippocampus	CONTROL	96	F	Microarray	[HG-U133A] Affymetrix Human Genome U133A Array / [HG-U133B] Affymetrix Human Genome U133B Array / [HG-U133_Plus_2] Affymetrix Human Genome U133 Plus 2.0 Array
GSE48350	GSM300215	Hippocampus	CONTROL	97	M	Microarray	[HG-U133_Plus_2] Affymetrix Human Genome U133 Plus 2.0 Array
GSE48350	GSM300193	Hippocampus	CONTROL	99	F	Microarray	[HG-U133_Plus_2] Affymetrix Human Genome U133 Plus 2.0 Array
GSE28146	GSM697332	Hippocampus	LOAD	65	F	Microarray	[HG-U133_Plus_2] Affymetrix Human Genome U133 Plus 2.0 Array
GSE29378	GSM726083	Hippocampus	LOAD	66	M	Microarray	Illumina HumanHT-12 V3.0 expression beadchip
GSE29378	GSM726093	Hippocampus	LOAD	66	M	Microarray	Illumina HumanHT-12 V3.0 expression beadchip
GSE29378	GSM726094	Hippocampus	LOAD	67.2	M	Microarray	Illumina HumanHT-12 V3.0 expression beadchip
GSE29378	GSM726123	Hippocampus	LOAD	67.2	M	Microarray	Illumina HumanHT-12 V3.0 expression beadchip
GSE29378	GSM726096	Hippocampus	LOAD	68	M	Microarray	Illumina HumanHT-12 V3.0 expression beadchip
GSE29378	GSM726118	Hippocampus	LOAD	68	M	Microarray	Illumina HumanHT-12 V3.0 expression beadchip
GSE29378	GSM726142	Hippocampus	LOAD	68	F	Microarray	Illumina HumanHT-12 V3.0 expression beadchip
GSE29378	GSM726145	Hippocampus	LOAD	68	F	Microarray	Illumina HumanHT-12 V3.0 expression beadchip
GSE29378	GSM726138	Hippocampus	LOAD	72.6	M	Microarray	Illumina HumanHT-12 V3.0 expression beadchip
GSE29378	GSM726129	Hippocampus	LOAD	74	F	Microarray	Illumina HumanHT-12 V3.0 expression beadchip
GSE29378	GSM726141	Hippocampus	LOAD	74	F	Microarray	Illumina HumanHT-12 V3.0 expression beadchip
GSE48350	GSM1176212	Hippocampus	LOAD	74	F	Microarray	[HG-U133_Plus_2] Affymetrix Human Genome U133 Plus 2.0 Array
GSE48350	GSM1176213	Hippocampus	LOAD	76	F	Microarray	[HG-U133_Plus_2] Affymetrix Human Genome U133 Plus 2.0 Array
GSE48350	GSM1176221	Hippocampus	LOAD	76	M	Microarray	[HG-U133_Plus_2] Affymetrix Human Genome U133 Plus 2.0 Array
GSE48350	GSM1176222	Hippocampus	LOAD	76	M	Microarray	[HG-U133_Plus_2] Affymetrix Human Genome U133 Plus 2.0 Array
GSE28146	GSM697334	Hippocampus	LOAD	79	F	Microarray	[HG-U133_Plus_2] Affymetrix Human Genome U133 Plus 2.0 Array
GSE29378	GSM726106	Hippocampus	LOAD	79	F	Microarray	Illumina HumanHT-12 V3.0 expression beadchip
GSE29378	GSM726120	Hippocampus	LOAD	79	F	Microarray	Illumina HumanHT-12 V3.0 expression beadchip
GSE29378	GSM726126	Hippocampus	LOAD	79	F	Microarray	Illumina HumanHT-12 V3.0 expression beadchip
GSE29378	GSM726127	Hippocampus	LOAD	79	F	Microarray	Illumina HumanHT-12 V3.0 expression beadchip
GSE48350	GSM1176214	Hippocampus	LOAD	79	F	Microarray	[HG-U133_Plus_2] Affymetrix Human Genome U133 Plus 2.0 Array
GSE29378	GSM726108	Hippocampus	LOAD	80	F	Microarray	Illumina HumanHT-12 V3.0 expression beadchip
GSE48350	GSM1176224	Hippocampus	LOAD	80	M	Microarray	[HG-U133_Plus_2] Affymetrix Human Genome U133 Plus 2.0 Array
GSE29378	GSM726087	Hippocampus	LOAD	81	M	Microarray	Illumina HumanHT-12 V3.0 expression beadchip
GSE29378	GSM726114	Hippocampus	LOAD	81	M	Microarray	Illumina HumanHT-12 V3.0 expression beadchip
GSE29378	GSM726115	Hippocampus	LOAD	81	M	Microarray	Illumina HumanHT-12 V3.0 expression beadchip
GSE29378	GSM726119	Hippocampus	LOAD	81	M	Microarray	Illumina HumanHT-12 V3.0 expression beadchip
GSE29378	GSM726101	Hippocampus	LOAD	83	M	Microarray	Illumina HumanHT-12 V3.0 expression beadchip
GSE36980	GSM907859	Hippocampus	LOAD	83	M	Microarray	[HuGene-1_0-st] Affymetrix Human Gene 1.0 ST Array [transcript (gene) version]
GSE84422	GSM2234482	Hippocampus	LOAD	83	M	Microarray	[HG-U133A] Affymetrix Human Genome U133A Array / [HG-U133B] Affymetrix Human Genome U133B Array / [HG-U133_Plus_2] Affymetrix Human Genome U133 Plus 2.0 Array
GSE84422	GSM2234483	Hippocampus	LOAD	84	F	Microarray	[HG-U133A] Affymetrix Human Genome U133A Array / [HG-U133B] Affymetrix Human Genome U133B Array / [HG-U133_Plus_2] Affymetrix Human Genome U133 Plus 2.0 Array
GSE29378	GSM726111	Hippocampus	LOAD	84.6	F	Microarray	Illumina HumanHT-12 V3.0 expression beadchip
GSE29378	GSM726135	Hippocampus	LOAD	84.6	F	Microarray	Illumina HumanHT-12 V3.0 expression beadchip
GSE28146	GSM697331	Hippocampus	LOAD	85	M	Microarray	[HG-U133_Plus_2] Affymetrix Human Genome U133 Plus 2.0 Array
GSE48350	GSM1176216	Hippocampus	LOAD	85	F	Microarray	[HG-U133_Plus_2] Affymetrix Human Genome U133 Plus 2.0 Array
GSE48350	GSM1176225	Hippocampus	LOAD	85	M	Microarray	[HG-U133_Plus_2] Affymetrix Human Genome U133 Plus 2.0 Array
GSE48350	GSM1176215	Hippocampus	LOAD	86	F	Microarray	[HG-U133_Plus_2] Affymetrix Human Genome U133 Plus 2.0 Array
GSE48350	GSM1176226	Hippocampus	LOAD	86	M	Microarray	[HG-U133_Plus_2] Affymetrix Human Genome U133 Plus 2.0 Array
GSE48350	GSM1176227	Hippocampus	LOAD	87	M	Microarray	[HG-U133_Plus_2] Affymetrix Human Genome U133 Plus 2.0 Array
GSE84422	GSM2234484	Hippocampus	LOAD	87	M	Microarray	[HG-U133A] Affymetrix Human Genome U133A Array / [HG-U133B] Affymetrix Human Genome U133B Array / [HG-U133_Plus_2] Affymetrix Human Genome U133 Plus 2.0 Array
GSE84422	GSM2234499	Hippocampus	LOAD	87	M	Microarray	[HG-U133A] Affymetrix Human Genome U133A Array / [HG-U133B] Affymetrix Human Genome U133B Array / [HG-U133_Plus_2] Affymetrix Human Genome U133 Plus 2.0 Array
GSE36980	GSM907854	Hippocampus	LOAD	88	F	Microarray	[HuGene-1_0-st] Affymetrix Human Gene 1.0 ST Array [transcript (gene) version]
GSE84422	GSM2234495	Hippocampus	LOAD	88	F	Microarray	[HG-U133A] Affymetrix Human Genome U133A Array / [HG-U133B] Affymetrix Human Genome U133B Array / [HG-U133_Plus_2] Affymetrix Human Genome U133 Plus 2.0 Array
GSE84422	GSM2234497	Hippocampus	LOAD	89	M	Microarray	[HG-U133A] Affymetrix Human Genome U133A Array / [HG-U133B] Affymetrix Human Genome U133B Array / [HG-U133_Plus_2] Affymetrix Human Genome U133 Plus 2.0 Array
GSE29378	GSM726095	Hippocampus	LOAD	90	M	Microarray	Illumina HumanHT-12 V3.0 expression beadchip
GSE29378	GSM726098	Hippocampus	LOAD	90	F	Microarray	Illumina HumanHT-12 V3.0 expression beadchip
GSE29378	GSM726107	Hippocampus	LOAD	90	F	Microarray	Illumina HumanHT-12 V3.0 expression beadchip
GSE29378	GSM726122	Hippocampus	LOAD	90	M	Microarray	Illumina HumanHT-12 V3.0 expression beadchip
GSE29378	GSM726128	Hippocampus	LOAD	90	M	Microarray	Illumina HumanHT-12 V3.0 expression beadchip
GSE48350	GSM1176217	Hippocampus	LOAD	90	F	Microarray	[HG-U133_Plus_2] Affymetrix Human Genome U133 Plus 2.0 Array
GSE48350	GSM1176219	Hippocampus	LOAD	90	F	Microarray	[HG-U133_Plus_2] Affymetrix Human Genome U133 Plus 2.0 Array
GSE48350	GSM1176220	Hippocampus	LOAD	91	F	Microarray	[HG-U133_Plus_2] Affymetrix Human Genome U133 Plus 2.0 Array
GSE28146	GSM697333	Hippocampus	LOAD	93	M	Microarray	[HG-U133_Plus_2] Affymetrix Human Genome U133 Plus 2.0 Array
GSE28146	GSM697337	Hippocampus	LOAD	93	F	Microarray	[HG-U133_Plus_2] Affymetrix Human Genome U133 Plus 2.0 Array
GSE48350	GSM1176228	Hippocampus	LOAD	94	M	Microarray	[HG-U133_Plus_2] Affymetrix Human Genome U133 Plus 2.0 Array
GSE48350	GSM1176229	Hippocampus	LOAD	94	M	Microarray	[HG-U133_Plus_2] Affymetrix Human Genome U133 Plus 2.0 Array
GSE36980	GSM907855	Hippocampus	LOAD	95	F	Microarray	[HuGene-1_0-st] Affymetrix Human Gene 1.0 ST Array [transcript (gene) version]
GSE36980	GSM907858	Hippocampus	LOAD	99	M	Microarray	[HuGene-1_0-st] Affymetrix Human Gene 1.0 ST Array [transcript (gene) version]

### Sheet: APPPS1
GEO ID	SAMPLE ID	TISSUE	EXPERIMENTAL GROUP	AGE (months)	TECHNOLOGY	INSTRUMENT	PLATFORM	LIBRARY LAYOUT	AVG.SPOT.LEN	EXPERIMENT	SRA STUDY	RUN
GSE145907	GSM4339182	Hippocampus	WT	8	RNA-Seq	Illumina HiSeq 2000	ILLUMINA	PAIRED	300	SRX7800434	SRP250704	SRR11179785
GSE145907	GSM4339183	Hippocampus	WT	8	RNA-Seq	Illumina HiSeq 2000	ILLUMINA	PAIRED	300	SRX7800435	SRP250704	SRR11179786
GSE145907	GSM4339184	Hippocampus	WT	8	RNA-Seq	Illumina HiSeq 2000	ILLUMINA	PAIRED	300	SRX7800436	SRP250704	SRR11179787
GSE149661	GSM4508483	Hippocampus	WT	12	RNA-Seq	NextSeq 500	ILLUMINA	SINGLE	74	SRX8218049	SRP259359	SRR11657094
GSE149661	GSM4508484	Hippocampus	WT	12	RNA-Seq	NextSeq 500	ILLUMINA	SINGLE	74	SRX8218050	SRP259359	SRR11657095
GSE149661	GSM4508492	Hippocampus	WT	12	RNA-Seq	NextSeq 500	ILLUMINA	SINGLE	74	SRX8218058	SRP259359	SRR11657103
GSE149661	GSM4508493	Hippocampus	WT	12	RNA-Seq	NextSeq 500	ILLUMINA	SINGLE	74	SRX8218059	SRP259359	SRR11657104
GSE149661	GSM4508495	Hippocampus	WT	12	RNA-Seq	NextSeq 500	ILLUMINA	SINGLE	74	SRX8218061	SRP259359	SRR11657106
GSE145907	GSM4339185	Hippocampus	APPPS1	8	RNA-Seq	Illumina HiSeq 2000	ILLUMINA	PAIRED	300	SRX7800437	SRP250704	SRR11179788
GSE145907	GSM4339186	Hippocampus	APPPS1	8	RNA-Seq	Illumina HiSeq 2000	ILLUMINA	PAIRED	300	SRX7800438	SRP250704	SRR11179789
GSE145907	GSM4339187	Hippocampus	APPPS1	8	RNA-Seq	Illumina HiSeq 2000	ILLUMINA	PAIRED	300	SRX7800439	SRP250704	SRR11179790
GSE149661	GSM4508482	Hippocampus	APPPS1	12	RNA-Seq	NextSeq 500	ILLUMINA	SINGLE	74	SRX8218048	SRP259359	SRR11657093
GSE149661	GSM4508485	Hippocampus	APPPS1	12	RNA-Seq	NextSeq 500	ILLUMINA	SINGLE	74	SRX8218051	SRP259359	SRR11657096
GSE149661	GSM4508487	Hippocampus	APPPS1	12	RNA-Seq	NextSeq 500	ILLUMINA	SINGLE	74	SRX8218053	SRP259359	SRR11657098
GSE149661	GSM4508489	Hippocampus	APPPS1	12	RNA-Seq	NextSeq 500	ILLUMINA	SINGLE	74	SRX8218055	SRP259359	SRR11657100
GSE149661	GSM4508491	Hippocampus	APPPS1	12	RNA-Seq	NextSeq 500	ILLUMINA	SINGLE	74	SRX8218057	SRP259359	SRR11657102

### Sheet: 5xFAD
SAMPLE ID	SPECIMEN ID	TISSUE	EXPERIMENTAL GROUP	AGE (months)	SEX	TECHNOLOGY	INSTRUMENT	PLATFORM
330	330H	Hippocampus	WT	4	F	RNA-Seq	Illumina NextSeq500	ILLUMINA
331	331H	Hippocampus	WT	4	F	RNA-Seq	Illumina NextSeq500	ILLUMINA
432	432H	Hippocampus	WT	4	F	RNA-Seq	Illumina NextSeq500	ILLUMINA
507	507H	Hippocampus	WT	4	F	RNA-Seq	Illumina NextSeq500	ILLUMINA
518	518H	Hippocampus	WT	4	F	RNA-Seq	Illumina NextSeq500	ILLUMINA
445	445H	Hippocampus	WT	4	M	RNA-Seq	Illumina NextSeq500	ILLUMINA
465	465H	Hippocampus	WT	4	M	RNA-Seq	Illumina NextSeq500	ILLUMINA
466	466H	Hippocampus	WT	4	M	RNA-Seq	Illumina NextSeq500	ILLUMINA
525	525H	Hippocampus	WT	4	M	RNA-Seq	Illumina NextSeq500	ILLUMINA
338	338H	Hippocampus	WT	8	F	RNA-Seq	Illumina NextSeq500	ILLUMINA
340	340H	Hippocampus	WT	8	F	RNA-Seq	Illumina NextSeq500	ILLUMINA
348	348H	Hippocampus	WT	8	F	RNA-Seq	Illumina NextSeq500	ILLUMINA
299	299H	Hippocampus	WT	8	M	RNA-Seq	Illumina NextSeq500	ILLUMINA
389	389H	Hippocampus	WT	8	M	RNA-Seq	Illumina NextSeq500	ILLUMINA
399	399H	Hippocampus	WT	8	M	RNA-Seq	Illumina NextSeq500	ILLUMINA
412	412H	Hippocampus	WT	8	M	RNA-Seq	Illumina NextSeq500	ILLUMINA
497	497H	Hippocampus	WT	12	F	RNA-Seq	Illumina NextSeq500	ILLUMINA
500	500H	Hippocampus	WT	12	F	RNA-Seq	Illumina NextSeq500	ILLUMINA
542	542H	Hippocampus	WT	12	F	RNA-Seq	Illumina NextSeq500	ILLUMINA
551	551H	Hippocampus	WT	12	F	RNA-Seq	Illumina NextSeq500	ILLUMINA
305	305H	Hippocampus	WT	12	M	RNA-Seq	Illumina NextSeq500	ILLUMINA
315	315H	Hippocampus	WT	12	M	RNA-Seq	Illumina NextSeq500	ILLUMINA
377	377H	Hippocampus	WT	12	M	RNA-Seq	Illumina NextSeq500	ILLUMINA
452	452H	Hippocampus	WT	12	M	RNA-Seq	Illumina NextSeq500	ILLUMINA
456	456H	Hippocampus	WT	12	M	RNA-Seq	Illumina NextSeq500	ILLUMINA
792	792H	Hippocampus	WT	18	M	RNA-Seq	Illumina NextSeq500	ILLUMINA
430	430H	Hippocampus	5xFAD	4	F	RNA-Seq	Illumina NextSeq500	ILLUMINA
431	431H	Hippocampus	5xFAD	4	F	RNA-Seq	Illumina NextSeq500	ILLUMINA
433	433H	Hippocampus	5xFAD	4	F	RNA-Seq	Illumina NextSeq500	ILLUMINA
434	434H	Hippocampus	5xFAD	4	F	RNA-Seq	Illumina NextSeq500	ILLUMINA
446	446H	Hippocampus	5xFAD	4	M	RNA-Seq	Illumina NextSeq500	ILLUMINA
450	450H	Hippocampus	5xFAD	4	M	RNA-Seq	Illumina NextSeq500	ILLUMINA
463	463H	Hippocampus	5xFAD	4	M	RNA-Seq	Illumina NextSeq500	ILLUMINA
464	464H	Hippocampus	5xFAD	4	M	RNA-Seq	Illumina NextSeq500	ILLUMINA
295	295H	Hippocampus	5xFAD	8	F	RNA-Seq	Illumina NextSeq500	ILLUMINA
342	342H	Hippocampus	5xFAD	8	F	RNA-Seq	Illumina NextSeq500	ILLUMINA
300	300H	Hippocampus	5xFAD	8	M	RNA-Seq	Illumina NextSeq500	ILLUMINA
307	307H	Hippocampus	5xFAD	8	M	RNA-Seq	Illumina NextSeq500	ILLUMINA
387	387H	Hippocampus	5xFAD	8	M	RNA-Seq	Illumina NextSeq500	ILLUMINA
390	390H	Hippocampus	5xFAD	8	M	RNA-Seq	Illumina NextSeq500	ILLUMINA
634	634H	Hippocampus	5xFAD	12	M	RNA-Seq	Illumina NextSeq500	ILLUMINA
498	498H	Hippocampus	5xFAD	12	F	RNA-Seq	Illumina NextSeq500	ILLUMINA
499	499H	Hippocampus	5xFAD	12	F	RNA-Seq	Illumina NextSeq500	ILLUMINA
541	541H	Hippocampus	5xFAD	12	F	RNA-Seq	Illumina NextSeq500	ILLUMINA
543	543H	Hippocampus	5xFAD	12	F	RNA-Seq	Illumina NextSeq500	ILLUMINA
544	544H	Hippocampus	5xFAD	12	F	RNA-Seq	Illumina NextSeq500	ILLUMINA
378	378H	Hippocampus	5xFAD	12	M	RNA-Seq	Illumina NextSeq500	ILLUMINA
379	379H	Hippocampus	5xFAD	12	M	RNA-Seq	Illumina NextSeq500	ILLUMINA
380	380H	Hippocampus	5xFAD	12	M	RNA-Seq	Illumina NextSeq500	ILLUMINA

### Sheet: hAβ-KI
SAMPLE ID	SPECIMEN ID	TISSUE	EXPERIMENTAL GROUP	AGE (months)	SEX	TECHNOLOGY	INSTRUMENT	PLATFORM
70-0	70-0rh	Hippocampus	WT	22	F	RNA-Seq	Illumina NextSeq500	ILLUMINA
70-2	70-2rh	Hippocampus	WT	22	F	RNA-Seq	Illumina NextSeq500	ILLUMINA
69-0	69-0rh	Hippocampus	WT	22	M	RNA-Seq	Illumina NextSeq500	ILLUMINA
69-2	69-2rh	Hippocampus	WT	22	M	RNA-Seq	Illumina NextSeq500	ILLUMINA
71-0	71-0rh	Hippocampus	WT	22	M	RNA-Seq	Illumina NextSeq500	ILLUMINA
71-2	71-2rh	Hippocampus	WT	22	M	RNA-Seq	Illumina NextSeq500	ILLUMINA
71-4	71-4rh	Hippocampus	WT	22	M	RNA-Seq	Illumina NextSeq500	ILLUMINA
71-7	71-7rh	Hippocampus	WT	22	M	RNA-Seq	Illumina NextSeq500	ILLUMINA
67-0	67-0rh	Hippocampus	hAβ-KI	22	F	RNA-Seq	Illumina NextSeq500	ILLUMINA
67-2	67-2rh	Hippocampus	hAβ-KI	22	F	RNA-Seq	Illumina NextSeq500	ILLUMINA
85A-7	85A-7rh	Hippocampus	hAβ-KI	22	F	RNA-Seq	Illumina NextSeq500	ILLUMINA
85A-9	85A-9rh	Hippocampus	hAβ-KI	22	F	RNA-Seq	Illumina NextSeq500	ILLUMINA
41-2-4	41-2,4rh	Hippocampus	hAβ-KI	22	M	RNA-Seq	Illumina NextSeq500	ILLUMINA
66-0	66-0rh	Hippocampus	hAβ-KI	22	M	RNA-Seq	Illumina NextSeq500	ILLUMINA
66-2	66-2rh	Hippocampus	hAβ-KI	22	M	RNA-Seq	Illumina NextSeq500	ILLUMINA

### Sheet: MS
GEO ID	SAMPLE ID	TISSUE	EXPERIMENTAL GROUP	SEX	TECHNOLOGY	INSTRUMENT	PLATFORM	Run
GSE123496	GSM3505514	Hippocampus	Control	F	RNA-Seq	Illumina HiSeq 3000	ILLUMINA	SRR8307957
GSE123496	GSM3505519	Hippocampus	Control	F	RNA-Seq	Illumina HiSeq 3000	ILLUMINA	SRR8307962
GSE123496	GSM3505524	Hippocampus	Control	F	RNA-Seq	Illumina HiSeq 3000	ILLUMINA	SRR8307967
GSE123496	GSM3505529	Hippocampus	Control	F	RNA-Seq	Illumina HiSeq 3000	ILLUMINA	SRR8307972
GSE123496	GSM3505534	Hippocampus	Control	F	RNA-Seq	Illumina HiSeq 3000	ILLUMINA	SRR8307977
GSE123496	GSM3505489	Hippocampus	MS	F	RNA-Seq	Illumina HiSeq 3000	ILLUMINA	SRR8307932
GSE123496	GSM3505494	Hippocampus	MS	F	RNA-Seq	Illumina HiSeq 3000	ILLUMINA	SRR8307937
GSE123496	GSM3505499	Hippocampus	MS	F	RNA-Seq	Illumina HiSeq 3000	ILLUMINA	SRR8307942
GSE123496	GSM3505504	Hippocampus	MS	F	RNA-Seq	Illumina HiSeq 3000	ILLUMINA	SRR8307947
GSE123496	GSM3505509	Hippocampus	MS	F	RNA-Seq	Illumina HiSeq 3000	ILLUMINA	SRR8307952
