## Supplemental Table 5 for "Cross-species comparative hippocampal transcriptomics in Alzheimer’s disease"

### Sheet: EOAD_MRA
REGULON	UNIVERSE SIZE	REGULON SIZE	TOTAL HITS	EXPECTED HITS	OBSERVED HITS	p-value	ADJUSTED p-value
SLC30A9	20311	676	1618	53.85	161	4.3e-38	5.7e-36
SPI1	20311	158	1618	12.59	60	4.5e-26	3e-24
ATF2	20311	335	1618	26.69	74	4.5e-16	2e-14
CSRNP2	20311	341	1618	27.16	71	4.2e-14	1.4e-12
PPARA	20311	186	1618	14.82	48	1.6e-13	4.1e-12
CNOT7	20311	252	1618	20.07	57	3.8e-13	8.3e-12
HSF2	20311	137	1618	10.91	38	4.9e-12	9.3e-11
TAF7	20311	216	1618	17.21	43	1.8e-08	2.9e-07
AEBP1	20311	146	1618	11.63	33	3.4e-08	5e-07
YEATS4	20311	119	1618	9.48	29	3.9e-08	5.2e-07
PARK2	20311	299	1618	23.82	52	7e-08	8.4e-07
FOXC2	20311	184	1618	14.66	36	3.9e-07	4e-06
TFEC	20311	161	1618	12.83	33	3.9e-07	4e-06
PA2G4	20311	200	1618	15.93	36	3.1e-06	2.9e-05
HMG20A	20311	410	1618	32.66	58	1.3e-05	0.00012
ZNF287	20311	144	1618	11.47	27	2.4e-05	0.0002
HNRNPAB	20311	139	1618	11.07	26	3.5e-05	0.00027
SOX9	20311	117	1618	9.32	23	4.3e-05	0.00032
ZNF461	20311	155	1618	12.35	27	9.1e-05	0.00063
GPBP1	20311	198	1618	15.77	32	9.5e-05	0.00063
MEF2A	20311	141	1618	11.23	25	0.00012	0.00076
ZNF483	20311	277	1618	22.07	40	0.00018	0.0011
SUPT4H1	20311	236	1618	18.8	35	0.00026	0.0015
CBFB	20311	144	1618	11.47	24	0.00043	0.0024
KDM1A	20311	216	1618	17.21	32	0.00048	0.0025
TBR1	20311	104	1618	8.28	19	0.00052	0.0026
KAT7	20311	130	1618	10.36	22	0.00059	0.0029
HIVEP2	20311	263	1618	20.95	35	0.0019	0.009
RREB1	20311	189	1618	15.06	27	0.0022	0.01
GATAD2A	20311	150	1618	11.95	22	0.0039	0.017
STAT1	20311	135	1618	10.75	20	0.0051	0.022
CITED2	20311	165	1618	13.14	23	0.006	0.025
TAF4B	20311	123	1618	9.8	18	0.0087	0.035

### Sheet: LOAD_MRA
REGULON	UNIVERSE SIZE	REGULON SIZE	TOTAL HITS	EXPECTED HITS	OBSERVED HITS	p-value	ADJUSTED p-value
TSC22D1	20311	404	3109	61.84	183	1.6e-47	2.1e-45
RREB1	20311	189	3109	28.93	95	1.4e-29	9.6e-28
PARK2	20311	299	3109	45.77	114	3e-22	1.3e-20
HIVEP2	20311	263	3109	40.26	104	8.2e-22	2.7e-20
CSRNP2	20311	341	3109	52.2	123	1.7e-21	4.6e-20
AEBP1	20311	146	3109	22.35	64	1.5e-16	3.3e-15
ZNF215	20311	129	3109	19.75	58	9.6e-16	1.8e-14
PPARA	20311	186	3109	28.47	73	1.6e-15	2.6e-14
ZBTB18	20311	118	3109	18.06	54	3.7e-15	5.4e-14
MTA3	20311	189	3109	28.93	69	5.9e-13	7.3e-12
NEUROD2	20311	173	3109	26.48	65	6.1e-13	7.3e-12
SPI1	20311	158	3109	24.19	61	7.8e-13	8.5e-12
ZNF483	20311	277	3109	42.4	87	1e-11	1e-10
ELF1	20311	169	3109	25.87	61	2.2e-11	2.1e-10
SOX9	20311	117	3109	17.91	47	6.4e-11	5.7e-10
CNOT7	20311	252	3109	38.57	78	2.5e-10	2.1e-09
TFEC	20311	161	3109	24.64	56	7.3e-10	5.7e-09
THRB	20311	204	3109	31.23	66	7.8e-10	5.7e-09
TP63	20311	108	3109	16.53	42	2.1e-09	1.5e-08
DEAF1	20311	314	3109	48.06	85	5e-08	3.3e-07
NKX6-2	20311	271	3109	41.48	75	1.1e-07	7.1e-07
CITED2	20311	165	3109	25.26	52	1.2e-07	7.4e-07
HCFC1	20311	191	3109	29.24	57	2.5e-07	1.4e-06
TAF4B	20311	123	3109	18.83	41	4.9e-07	2.7e-06
TRPS1	20311	129	3109	19.75	42	7.3e-07	3.9e-06
NOTCH1	20311	121	3109	18.52	40	8.6e-07	4.2e-06
TBR1	20311	104	3109	15.92	36	8.6e-07	4.2e-06
ATF2	20311	335	3109	51.28	85	1e-06	4.7e-06
PHTF1	20311	150	3109	22.96	46	1.5e-06	6.8e-06
SMAD5	20311	134	3109	20.51	42	2.3e-06	9.9e-06
LMO4	20311	117	3109	17.91	38	2.6e-06	1.1e-05
CBFB	20311	144	3109	22.04	44	2.8e-06	1.1e-05
REST	20311	126	3109	19.29	40	2.7e-06	1.1e-05
LZTS1	20311	123	3109	18.83	39	3.7e-06	1.5e-05
FOXJ1	20311	219	3109	33.52	59	6.1e-06	2.3e-05
NR3C2	20311	180	3109	27.55	49	2.7e-05	9.9e-05
TAF6	20311	149	3109	22.81	42	4.1e-05	0.00015
KLF12	20311	121	3109	18.52	35	9.8e-05	0.00034
NEUROD1	20311	108	3109	16.53	32	0.00012	0.00039
PPARD	20311	127	3109	19.44	35	0.00028	0.00091
MEF2C	20311	132	3109	20.21	36	0.00028	0.00092
LHX6	20311	100	3109	15.31	27	0.0018	0.0057
RFX3	20311	162	3109	24.8	39	0.0022	0.0069
REL	20311	114	3109	17.45	29	0.0033	0.01
NFE2L1	20311	230	3109	35.21	51	0.0035	0.01
SUPT4H1	20311	236	3109	36.12	52	0.0037	0.011
NFKB1	20311	151	3109	23.11	36	0.0038	0.011
STAT4	20311	130	3109	19.9	31	0.0069	0.019
BTBD8	20311	117	3109	17.91	28	0.0094	0.025
SLC30A9	20311	676	3109	103.48	125	0.013	0.033
TRIM28	20311	181	3109	27.71	39	0.015	0.04
ZNF461	20311	155	3109	23.73	34	0.017	0.044
FOXC2	20311	184	3109	28.16	39	0.02	0.049

### Sheet: APPPS1_MRA
REGULON	UNIVERSE SIZE	REGULON SIZE	TOTAL HITS	EXPECTED HITS	OBSERVED HITS	p-value	ADJUSTED p-value
TFEC	20311	161	1670	13.24	58	3.4e-23	4.5e-21
SPI1	20311	158	1670	12.99	53	1.1e-19	7.3e-18
ZBTB18	20311	118	1670	9.7	44	1.4e-18	6e-17
HCFC1	20311	191	1670	15.7	48	1.4e-12	4.8e-11
NEUROD1	20311	108	1670	8.88	34	3.1e-12	8.1e-11
NEUROD2	20311	173	1670	14.22	43	3.1e-11	6.8e-10
DEAF1	20311	314	1670	25.82	54	1.6e-07	2.8e-06
LZTS1	20311	123	1670	10.11	29	1.7e-07	2.8e-06
YY1	20311	204	1670	16.77	39	5.5e-07	8.1e-06
ZNF831	20311	128	1670	10.52	28	1.4e-06	1.8e-05
ELF1	20311	169	1670	13.9	33	2.5e-06	3e-05
PPARD	20311	127	1670	10.44	27	3.8e-06	4.1e-05
CITED2	20311	165	1670	13.57	30	3e-05	0.00028
MTA3	20311	189	1670	15.54	33	2.9e-05	0.00028
KLF12	20311	121	1670	9.95	24	4.3e-05	0.00037
TRPS1	20311	129	1670	10.61	25	4.5e-05	0.00037
FOXP2	20311	149	1670	12.25	27	7.7e-05	0.0006
TAF13	20311	105	1670	8.63	21	0.00011	0.00081
RFX3	20311	162	1670	13.32	28	0.00013	0.00093
MEF2C	20311	132	1670	10.85	24	0.00018	0.0012
GATAD2A	20311	150	1670	12.33	26	0.00022	0.0014
NR3C2	20311	180	1670	14.8	29	0.00036	0.0021
TRIM28	20311	181	1670	14.88	29	0.00039	0.0022
SMAD5	20311	134	1670	11.02	23	0.00057	0.0031
FUBP1	20311	366	1670	30.09	48	0.00087	0.0044
PARK2	20311	299	1670	24.58	41	0.00084	0.0044
PPARA	20311	186	1670	15.29	28	0.0013	0.0062
SOX9	20311	117	1670	9.62	20	0.0013	0.0062
LZTR1	20311	144	1670	11.84	23	0.0016	0.0071
POU6F2	20311	113	1670	9.29	19	0.0021	0.0092
DRAP1	20311	133	1670	10.94	21	0.0028	0.012
ST18	20311	142	1670	11.68	22	0.0029	0.012
SUPT4H1	20311	236	1670	19.4	32	0.0035	0.014
AEBP1	20311	146	1670	12	22	0.0041	0.016
STAT4	20311	130	1670	10.69	20	0.0047	0.018
AFF4	20311	125	1670	10.28	19	0.0066	0.024
TSC22D1	20311	404	1670	33.22	47	0.0099	0.035
NFKB1	20311	151	1670	12.42	21	0.012	0.042
FOXN2	20311	161	1670	13.24	22	0.013	0.043
NFE2L1	20311	230	1670	18.91	29	0.014	0.046

### Sheet: 5xFAD_MRA
REGULON	UNIVERSE SIZE	REGULON SIZE	TOTAL HITS	EXPECTED HITS	OBSERVED HITS	p-value	ADJUSTED p-value
SPI1	20311	158	3062	23.82	86	1.2e-30	1.5e-28
TFEC	20311	161	3062	24.27	85	4.8e-29	3.2e-27
MEF2C	20311	132	3062	19.9	63	6.2e-19	2.7e-17
RREB1	20311	189	3062	28.49	77	9.1e-18	3e-16
CITED2	20311	165	3062	24.87	68	3.7e-16	9.7e-15
HIVEP2	20311	263	3062	39.65	91	2.2e-15	4.9e-14
THRB	20311	204	3062	30.75	73	1.9e-13	3.4e-12
TSC22D1	20311	404	3062	60.91	118	2.1e-13	3.4e-12
NKX6-2	20311	271	3062	40.85	87	1.1e-12	1.7e-11
CSRNP2	20311	341	3062	51.41	100	1.1e-11	1.4e-10
TAF4B	20311	123	3062	18.54	48	7.8e-11	9.4e-10
PARK2	20311	299	3062	45.08	87	3.7e-10	4e-09
TAF6	20311	149	3062	22.46	52	1.5e-09	1.5e-08
PHTF1	20311	150	3062	22.61	51	5.9e-09	5.6e-08
ELF1	20311	169	3062	25.48	55	9e-09	7.4e-08
SLC30A9	20311	676	3062	101.91	157	8.7e-09	7.4e-08
NOTCH1	20311	121	3062	18.24	43	2.1e-08	1.6e-07
STAT4	20311	130	3062	19.6	45	2.4e-08	1.8e-07
ZNF215	20311	129	3062	19.45	44	5.7e-08	4e-07
TBR1	20311	104	3062	15.68	37	1.9e-07	1.2e-06
ATF2	20311	335	3062	50.5	86	2.6e-07	1.7e-06
MYRF	20311	239	3062	36.03	64	1.9e-06	1.1e-05
PPARA	20311	186	3062	28.04	53	1.9e-06	1.1e-05
SOX9	20311	117	3062	17.64	38	1.8e-06	1.1e-05
ZNF483	20311	277	3062	41.76	69	1.2e-05	6.1e-05
AEBP1	20311	146	3062	22.01	40	8.7e-05	0.00044
SMAD5	20311	134	3062	20.2	37	0.00013	0.00064
TRIM28	20311	181	3062	27.29	45	0.00037	0.0018
NFE2L1	20311	230	3062	34.67	54	0.00048	0.0022
CNOT7	20311	252	3062	37.99	58	0.00052	0.0023
DEAF1	20311	314	3062	47.34	68	0.0011	0.0046
FOXP2	20311	149	3062	22.46	37	0.0012	0.005
TRPS1	20311	129	3062	19.45	33	0.0013	0.0051
FOXN2	20311	161	3062	24.27	39	0.0015	0.0058
ST18	20311	142	3062	21.41	35	0.0019	0.007
LZTS1	20311	123	3062	18.54	30	0.0044	0.016
YY1	20311	204	3062	30.75	44	0.008	0.029
TP63	20311	108	3062	16.28	26	0.0092	0.032
HIRA	20311	168	3062	25.33	37	0.01	0.034
REST	20311	126	3062	19	29	0.012	0.039
ZNF621	20311	106	3062	15.98	25	0.014	0.044
LMO4	20311	117	3062	17.64	27	0.014	0.044

### Sheet: hAβ-KI_MRA
REGULON	UNIVERSE SIZE	REGULON SIZE	TOTAL HITS	EXPECTED HITS	OBSERVED HITS	p-value	ADJUSTED p-value
SLC30A9	20311	676	1457	48.49	102	4.7e-13	6.2e-11
ATF2	20311	335	1457	24.03	58	3.1e-10	1.8e-08
MTA3	20311	189	1457	13.56	40	4.5e-10	1.8e-08
NKX6-2	20311	271	1457	19.44	50	5.4e-10	1.8e-08
TSC22D1	20311	404	1457	28.98	64	1.6e-09	4.3e-08
MYRF	20311	239	1457	17.14	44	6.3e-09	1.4e-07
DEAF1	20311	314	1457	22.52	48	5.2e-07	9.8e-06
PARK2	20311	299	1457	21.45	45	1.8e-06	3e-05
TAF13	20311	105	1457	7.53	22	4.3e-06	6.3e-05
STAT1	20311	135	1457	9.68	25	1e-05	0.00013
CSRNP2	20311	341	1457	24.46	47	1.2e-05	0.00013
GPBP1	20311	198	1457	14.2	32	1.3e-05	0.00013
HSF2	20311	137	1457	9.83	25	1.3e-05	0.00013
YY1	20311	204	1457	14.63	32	2.3e-05	0.00022
RREB1	20311	189	1457	13.56	30	3.3e-05	0.00029
HCFC1	20311	191	1457	13.7	30	4e-05	0.00033
ZNF215	20311	129	1457	9.25	23	4.2e-05	0.00033
FOXC2	20311	184	1457	13.2	29	5e-05	0.00037
CNOT7	20311	252	1457	18.08	36	5.8e-05	0.0004
LMO4	20311	117	1457	8.39	21	8.1e-05	0.00054
HIVEP2	20311	263	1457	18.87	36	0.00014	0.00088
GTF2H3	20311	305	1457	21.88	40	0.00016	0.0009
TAF6	20311	149	1457	10.69	24	0.00015	0.0009
LZTS1	20311	123	1457	8.82	21	0.00017	0.00093
DRAP1	20311	133	1457	9.54	22	0.00019	0.001
PA2G4	20311	200	1457	14.35	29	0.00023	0.0011
ZNF281	20311	191	1457	13.7	28	0.00024	0.0012
THRB	20311	204	1457	14.63	29	0.00032	0.0015
MSRB2	20311	120	1457	8.61	20	0.00033	0.0015
HMG20A	20311	410	1457	29.41	48	0.00055	0.0024
HNRNPAB	20311	139	1457	9.97	21	0.00092	0.0039
ST18	20311	142	1457	10.19	21	0.0012	0.005
CBL	20311	172	1457	12.34	24	0.0013	0.0052
KDM1A	20311	216	1457	15.49	28	0.0017	0.0066
TADA2A	20311	166	1457	11.91	23	0.0018	0.0067
ARID4A	20311	200	1457	14.35	26	0.0023	0.0086
GATAD2A	20311	150	1457	10.76	21	0.0024	0.0087
ZNF483	20311	277	1457	19.87	33	0.0029	0.01
TULP4	20311	135	1457	9.68	19	0.0036	0.012
ZNF461	20311	155	1457	11.12	21	0.0036	0.012
BRD8	20311	146	1457	10.47	20	0.0039	0.013
SOX9	20311	117	1457	8.39	17	0.0041	0.013
YEATS4	20311	119	1457	8.54	17	0.0049	0.015
KAT7	20311	130	1457	9.33	18	0.0054	0.016
KLF12	20311	121	1457	8.68	17	0.0058	0.017
NEUROD2	20311	173	1457	12.41	22	0.0063	0.018
STAT2	20311	123	1457	8.82	17	0.0068	0.019
LZTR1	20311	144	1457	10.33	19	0.0072	0.02
SMAD2	20311	117	1457	8.39	16	0.0094	0.025
ZBTB18	20311	118	1457	8.46	16	0.01	0.027
PHTF1	20311	150	1457	10.76	19	0.011	0.029
FOXN2	20311	161	1457	11.55	20	0.011	0.029
ZRANB2	20311	295	1457	21.16	32	0.013	0.032
MYNN	20311	133	1457	9.54	17	0.014	0.035
REST	20311	126	1457	9.04	16	0.018	0.044
NR3C2	20311	180	1457	12.91	21	0.019	0.044
ATF6	20311	181	1457	12.98	21	0.02	0.044
BLZF1	20311	181	1457	12.98	21	0.02	0.044
ZNF585A	20311	159	1457	11.41	19	0.02	0.044
TAF7	20311	216	1457	15.49	24	0.022	0.048

### Sheet: EOAD_GSEA2
Regulon	Regulon.Size	Observed.Score	Pvalue	Adjusted.Pvalue
AEBP1	88	1.41	0.000999	0.0054315
ATF2	228	-1.67	0.000999	0.0054315
CITED2	107	-0.66	0.000999	0.0054315
CNOT7	171	-1.21	0.003996	0.016099
CSRNP2	247	-1.45	0.000999	0.0054315
DEAF1	179	-0.19	0.48452	0.50906
HIVEP2	173	-1.47	0.000999	0.0054315
LZTS1	73	0.35	0.034965	0.09324
PARK2	204	-0.67	0.000999	0.0054315
PPARA	120	0.74	0.000999	0.0054315
RREB1	130	1.45	0.000999	0.0054315
SLC30A9	478	-1.47	0.000999	0.0054315
SOX9	82	1.34	0.000999	0.0054315
SPI1	121	0.74	0.000999	0.0054315
TFEC	119	-0.18	0.50649	0.51758
TSC22D1	253	-1.35	0.000999	0.0054315
ZNF483	177	-1.3	0.000999	0.0054315

### Sheet: LOAD_GSEA2
Regulon	Regulon.Size	Observed.Score	Pvalue	Adjusted.Pvalue
AEBP1	88	1.64	0.000999	0.0045116
ATF2	228	-1.58	0.000999	0.0045116
CITED2	107	-0.64	0.000999	0.0045116
CNOT7	171	-1.07	0.036963	0.086608
CSRNP2	247	-1.43	0.000999	0.0045116
DEAF1	179	-0.69	0.000999	0.0045116
HIVEP2	173	-1.55	0.000999	0.0045116
LZTS1	73	-0.73	0.000999	0.0045116
PARK2	204	-0.75	0.000999	0.0045116
PPARA	120	0.79	0.000999	0.0045116
RREB1	130	1.61	0.000999	0.0045116
SLC30A9	478	-1.12	0.010989	0.031885
SOX9	82	1.57	0.000999	0.0045116
SPI1	121	0.75	0.000999	0.0045116
TFEC	119	0.2	0.48551	0.51392
TSC22D1	253	-0.25	0.51948	0.52322
ZNF483	177	-1.52	0.000999	0.0045116

### Sheet: APPPS1_GSEA2
Regulon	Regulon.Size	Observed.Score	Pvalue	Adjusted.Pvalue
AEBP1	105	0.28	0.29371	0.44453
ATF2	312	0.63	0.41059	0.48611
CITED2	152	0.39	0.13187	0.34833
CNOT7	231	-0.81	0.04995	0.22928
CSRNP2	315	0.44	0.45355	0.49801
DEAF1	281	-0.56	0.000999	0.01512
HIVEP2	243	0.75	0.28971	0.44206
LZTS1	116	-0.64	0.000999	0.01512
PARK2	283	-0.36	0.000999	0.01512
PPARA	163	0.55	0.004995	0.055944
RREB1	164	0.63	0.084915	0.26715
SLC30A9	645	0.67	0.45355	0.49801
SOX9	96	-0.42	0.21279	0.40669
SPI1	109	0.9	0.000999	0.01512
TFEC	99	0.92	0.000999	0.01512
TSC22D1	370	-0.99	0.022977	0.1414
ZNF483	238	0.3	0.48551	0.51895

### Sheet: 5xFAD_GSEA2
Regulon	Regulon.Size	Observed.Score	Pvalue	Adjusted.Pvalue
AEBP1	100	1.53	0.000999	0.0087413
ATF2	313	-1.17	0.000999	0.0087413
CITED2	154	-0.63	0.000999	0.0087413
CNOT7	231	-0.96	0.000999	0.0087413
CSRNP2	318	-1	0.001998	0.012572
DEAF1	281	-0.43	0.000999	0.0087413
HIVEP2	244	-1.39	0.000999	0.0087413
LZTS1	114	-0.52	0.000999	0.0087413
PARK2	282	-0.39	0.000999	0.0087413
PPARA	154	0.62	0.030969	0.094254
RREB1	162	1.53	0.000999	0.0087413
SLC30A9	645	-1.16	0.000999	0.0087413
SOX9	99	1.32	0.001998	0.012572
SPI1	108	0.93	0.000999	0.0087413
TFEC	99	0.94	0.000999	0.0087413
TSC22D1	367	-1.28	0.000999	0.0087413
ZNF483	241	-1.4	0.000999	0.0087413

### Sheet: hAβ-KI_GSEA2
Regulon	Regulon.Size	Observed.Score	Pvalue	Adjusted.Pvalue
AEBP1	93	-0.63	0.15584	0.40592
ATF2	313	0.38	0.42557	0.49896
CITED2	146	-0.23	0.42358	0.49896
CNOT7	230	-1.17	0.013986	0.17854
CSRNP2	318	-1.11	0.030969	0.25134
DEAF1	280	-0.33	0.032967	0.25641
HIVEP2	241	-0.8	0.14086	0.39441
LZTS1	112	-0.3	0.18881	0.4324
PARK2	281	-0.39	0.001998	0.09324
PPARA	147	-0.31	0.11489	0.35768
RREB1	156	0.17	0.26973	0.46192
SLC30A9	641	-1	0.091908	0.35252
SOX9	90	0.08	0.39461	0.49882
SPI1	94	0.52	0.001998	0.09324
TFEC	82	0.48	0.014985	0.17854
TSC22D1	366	-1.29	0.000999	0.09324
ZNF483	237	0.07	0.48252	0.50289
