## Supplemental Table 7 for "Cross-species comparative hippocampal transcriptomics in Alzheimer’s disease"

### Sheet: Human
Supplemental Table. Human PCR data (z-score)
Sample	C1QB	SST	CD14	CD33	SLC11A1	S100A6	KCNK	Group	RIN of Sample	Age	Sex	PMD (hrs)
404	-0.583561676449894	-0.526582693987336	-0.630797529014914	-1.04856338574758	-0.750248937405698	-1.10819637616948	0.284444319563655	CTRL	4.2	59	M	29
410	-0.745537416208917	0.521418116210317	-0.861163672088561	-0.515551580779194	-1.10557147961588	-0.760499725118461	0.0994709664558839	EOAD	4.2	63	M	27
457	-0.478932057130914	0.52812295862066	-0.575417924345785	-0.730303000531693	-0.783205215640076	-1.06531092257325	0.00490444210487752	CTRL	4	65	M	28.5
461	-0.801652982311725	-0.299260136846834	-0.544373948200728	NA	-0.810726230429613	-1.03533246923079	-0.457216166029074	CTRL	6	74	F	11
498	-0.31108743498812	-0.886214260872897	0.00137926568604769	1.89287092525214	1.16242627221054	0.645628337173342	NA	LOAD	4.5	77	F	9.25
533	-0.484204666752612	-0.0482698699428201	-0.657840509598728	-0.185235194814217	-0.70793273217021	-0.807096421893172	0.470269131884856	CTRL	2.9	76	F	10.5
598	-0.668100357277084	1.94985863805142	-0.575358227777554	-0.197209260798853	-1.28981383296359	-1.15775624838336	0.478409366634728	CTRL	5.5	79	M	22
714	-0.618026722357356	-1.44650757648454	-0.33866120354463	-0.759316888980365	1.05254785208008	-0.501010804022449	-1.08400806904253	LOAD	5.7	92	M	13.25
825	-0.135028794835576	2.29481358216125	-0.622686819586662	0.319603657655482	-0.846774238010765	-0.546209685528365	1.86597225980815	EOAD	5.3	46	F	3.5
875	-0.205744150429367	0.566335058654149	-0.5100782570169	-0.517253440597374	0.538759706879325	-0.635130949174866	-0.283459231343083	CTRL	2.8	68	M	18.5
979	-0.660289947242701	0.580989053885951	-0.342938607171461	-0.820326200449257	0.158653223462732	0.0232497540832062	-1.32958971760869	LOAD	4.5	76	M	8.5
982	-0.38453772082625	1.56212414819537	-0.152488257291194	0.0708520677099585	0.209525692763558	-0.347110416892303	-0.468215051355617	LOAD	1.7	84	F	11.75
1101	-0.48695997635236	-0.999478987610803	-0.656277354603723	-0.759700253350042	2.03722437227436	-0.112397316491031	-0.294141079103065	LOAD	2.9	76	M	24
1121	4.02749790183697	-0.638575411500183	-0.371895174895122	-0.692554140458817	2.30044437555103	1.80587925093305	-0.072300739948681	LOAD	2.3	73	M	26.25
1147	-0.0235927604404175	-0.657863281089393	0.256792041872485	0.500019360619425	-0.127646998330771	0.394692823264218	0.422525799191797	EOAD	3.7	55	F	15.25
1320	0.317043000336142	-1.3826122933743	1.28392519649666	-0.872654378490106	-0.816273016394142	1.27295407868334	0.203911013533347	EOAD	2.7	47	F	14.75
1362	0.411204418261223	-0.768038135711375	2.29996484785404	0.946736825255158	0.7223958112016	0.369376134421394	-0.345881900644524	LOAD	4.3	79	M	12.75
1366	0.883922520689425	-0.46641158614241	2.74687568879934	1.29301363299046	0.720894475114735	1.70800911090837	-0.84104051807559	LOAD	3.6	79	M	24.75
1419	NA	NA	NA	-0.933866615929621	-1.37264415159698	-1.04582276474651	NA	CTRL	6.7	80	M	13
1468	-0.173254369969842	-0.8708298972798	-1.19334811396352	-0.665217482101351	-0.305819639043123	0.87973032338695	-1.27497221872059	EOAD	2.3	52	F	30.75
1487	-0.0736162298854984	0.0496690614054571	0.222358318623907	-0.54050422382434	NA	-0.535682866315725	0.239038523458496	CTRL	2.6	91	F	26.5
1495	-0.0766886496916925	0.791625728988425	0.131034084018888	0.100588268881768	0.138548344689914	-0.557927193364108	-0.508233800093895	CTRL	4.7	79	F	17.75
1506	0.821409321883062	-0.125882498196304	-0.27953963119334	1.83062284626432	-0.253151786440875	1.35793477647835	3.21559016509427	EOAD	3.5	49	F	29.83
1587	0.449738750143503	0.271570282865975	1.37053578694145	2.2839484622241	0.128388131813854	1.75802957057166	-0.325477495764717	EOAD	2.9	47	F	21

### Sheet: Mouse
Supplemental Table. Mouse PCR data (z-score)
Group	CD14	C1QB	CD33	S100A6	NRAMP1	SST	KCNK1
WT	-1.03774023433562	-0.993148492152988	-0.649855693891844	-0.924937531684471	-0.535321759505136	-0.577075623949684	-0.393854825245932
WT	-0.895229357959756	-1.11471937030624	-0.835728272574729	-0.116565324333746	-0.489258618464344	1.16403976279958	-0.858474572295464
WT	-0.71494041357092	NA	-0.808525266632357	-0.936214267159482	-0.726742352647164	NA	-0.652008787456033
WT	-0.818365463732725	-0.116317639576801	-0.580067862491425	-0.0150679796598687	-0.754938777132338	1.49320955571568	-0.934706851256925
WT	-0.742520979454859	-0.31066362777634	-0.935383484726516	0.291959156067464	-0.0597145975586321	-0.499280720787211	0.0381664495169917
WT	-0.533759192097352	-0.431915193689934	-1.02969491866982	-1.57936588850957	-1.13151367602822	1.79543606387429	0.962596542394199
WT	-0.753561785395788	-1.21695492783273	-1.09046336719833	-0.977804067261803	-0.890007276795723	-0.243823753910446	0.0649764950782701
WT	-0.815276587689046	-0.475069549692213	-0.588878845098926	-0.285937942963718	-0.779095131435387	-0.76288236324147	1.71678074668708
APP	0.656811312487197	-0.114211427647495	1.56314851385615	-0.226236336256677	1.80124779703736	-0.789784868546113	0.177243417623238
APP	1.63218763008392	1.87246133172386	1.14255686594499	0.880126026944991	1.81104960729992	0.411228120062197	2.15785375273867
APP	1.71974010674752	-0.269757875181674	0.975853540154512	-0.00403452339748447	-0.541626228257528	-1.52520734675432	-0.553025442106387
APP	0.847980352771659	1.65891178426289	1.09343863219768	0.999154288388038	0.822290727177208	-0.699094239745773	0.216428039313432
APP	0.872211095136361	1.1310179581409	0.895390980924823	2.34808890612136	0.498834075633802	-0.291396180769506	-0.929509146001392
APP	0.582463517009409	0.380367029728761	0.848209178205791	0.546835483704969	0.974796210676188	0.524631595252775	-1.01246581898976
WT	2.53922920656616	-0.694802601235122	0.817608093442806	-1.56144922937498	-0.659724732328568	1.73467141566306	-0.764595627281149
WT	-0.72428911972424	0.286170597858879	-0.56000863692246	-0.834620810261433	-0.30792885043466	0.891134583293573	-0.421442949114978
WT	-1.28780863473293	-0.114503832593342	-0.35154163995813	-0.813627638139259	-0.759938139588377	0.37019273813852	0.603869792948268
WT	-0.860959904618242	-0.318739342870112	0.790708297837392	-0.539574796540814	-0.38559315354722	0.98513833351969	-0.00716080872736221
WT	-1.18389860925745	-0.349184296146983	-0.116868096972871	-0.113955510094684	-0.408863971392623	0.105448917823442	-0.338105493593649
WT	-0.71237623144976	-1.74193530973975	-1.74978611156053	-1.08477247492801	-1.37178229666062	-1.76241579785545	-0.831932879996972
WT	0.309044055784082	-1.05565224440148	-0.73317410977804	1.0674997362802	-0.756625177119181	-0.370794548529744	-0.795148557616051
WT	0.308200463695745	-0.819231984837351	-0.0445804237362816	0.203254591212596	-0.976295053859162	0.541520111867128	0.466295944019709
APP	1.0693548585108	2.51414332592187	0.538232790213487	1.250629989301	1.78919023365126	-1.02986528622618	2.56144117701216
APP	0.143185744626513	0.410930808546295	-0.441221889704255	-0.410426986119895	0.00106051131861417	-1.46574657370375	1.91130677815808
APP	0.950263975409617	1.33598093808423	0.253947682313798	0.583607735947317	0.615181526811196	-0.437472853965104	0.219824839995796
APP	-0.611439044760048	0.30308117877574	-0.162596893638391	0.402052587918932	0.190369968939959	0.310966507028978	-0.714121791002868
APP	-0.0243166844449594	0.257363534035004	2.76713005509825	-0.969914769839815	0.487965152102518	1.09910337391728	0.083214693309108
APP	0.848902459366162	0.0707371815112236	0.388328265864509	0.690923141027773	2.23096404072691	-1.29230912701833	-0.903831656657655
APP	-0.57540524937117	0.642494999110016	-0.31311906627972	2.20961746825595	0.9589060790726	0.399740793110455	-0.378748468768663
APP	-0.187687285600286	-0.726852952019122	-1.08305831621956	-0.0792430346448711	-0.646886137692644	-0.079312587063557	-0.690864992683779
