## Supplemental Table 9 for "Cross-species comparative hippocampal transcriptomics in Alzheimer’s disease"

### Sheet: Human_AD
geo_accession	Batch	experimental_groups	age
GSM697308	GSE28146	CONTROL	85
GSM697309	GSE28146	CONTROL	80
GSM697310	GSE28146	CONTROL	92
GSM697311	GSE28146	CONTROL	80
GSM697313	GSE28146	CONTROL	97
GSM697314	GSE28146	CONTROL	95
GSM697315	GSE28146	CONTROL	87
GSM697331	GSE28146	AD	85
GSM697332	GSE28146	AD	65
GSM697333	GSE28146	AD	93
GSM697334	GSE28146	AD	79
GSM697336	GSE28146	AD	79
GSM697337	GSE28146	AD	93
GSM726083	GSE29378	AD	66
GSM726084	GSE29378	CONTROL	81
GSM726085	GSE29378	CONTROL	72
GSM726086	GSE29378	CONTROL	86
GSM726087	GSE29378	AD	81
GSM726088	GSE29378	CONTROL	90
GSM726089	GSE29378	CONTROL	88
GSM726090	GSE29378	CONTROL	90
GSM726091	GSE29378	AD	61
GSM726092	GSE29378	AD	72.6
GSM726093	GSE29378	AD	66
GSM726094	GSE29378	AD	67.2
GSM726095	GSE29378	AD	90
GSM726096	GSE29378	AD	68
GSM726097	GSE29378	CONTROL	90
GSM726098	GSE29378	AD	90
GSM726099	GSE29378	CONTROL	74
GSM726100	GSE29378	CONTROL	83
GSM726101	GSE29378	AD	83
GSM726102	GSE29378	CONTROL	73
GSM726103	GSE29378	CONTROL	73
GSM726104	GSE29378	CONTROL	70
GSM726105	GSE29378	CONTROL	85
GSM726106	GSE29378	AD	79
GSM726107	GSE29378	AD	90
GSM726108	GSE29378	AD	80
GSM726109	GSE29378	CONTROL	85.4
GSM726110	GSE29378	CONTROL	75
GSM726111	GSE29378	AD	84.6
GSM726112	GSE29378	CONTROL	90
GSM726113	GSE29378	CONTROL	72
GSM726114	GSE29378	AD	81
GSM726115	GSE29378	AD	81
GSM726116	GSE29378	CONTROL	70
GSM726117	GSE29378	CONTROL	90
GSM726118	GSE29378	AD	68
GSM726119	GSE29378	AD	81
GSM726120	GSE29378	AD	79
GSM726121	GSE29378	CONTROL	84
GSM726122	GSE29378	AD	90
GSM726123	GSE29378	AD	67.2
GSM726124	GSE29378	CONTROL	75
GSM726125	GSE29378	CONTROL	85.4
GSM726126	GSE29378	AD	79
GSM726127	GSE29378	AD	79
GSM726128	GSE29378	AD	90
GSM726129	GSE29378	AD	74
GSM726130	GSE29378	CONTROL	80
GSM726131	GSE29378	CONTROL	86
GSM726132	GSE29378	CONTROL	85
GSM726133	GSE29378	CONTROL	84
GSM726134	GSE29378	CONTROL	81
GSM726135	GSE29378	AD	84.6
GSM726136	GSE29378	CONTROL	88
GSM726137	GSE29378	CONTROL	80
GSM726138	GSE29378	AD	72.6
GSM726139	GSE29378	CONTROL	90
GSM726140	GSE29378	CONTROL	83
GSM726141	GSE29378	AD	74
GSM726142	GSE29378	AD	68
GSM726143	GSE29378	AD	61
GSM726144	GSE29378	CONTROL	74
GSM726145	GSE29378	AD	68
GSM907854	GSE36980	AD	88
GSM907855	GSE36980	AD	95
GSM907856	GSE36980	AD	95
GSM907858	GSE36980	AD	99
GSM907859	GSE36980	AD	83
GSM907861	GSE36980	CONTROL	87
GSM907862	GSE36980	CONTROL	80
GSM907863	GSE36980	CONTROL	84
GSM907864	GSE36980	CONTROL	77
GSM907865	GSE36980	CONTROL	55
GSM907867	GSE36980	CONTROL	78
GSM907868	GSE36980	CONTROL	83
GSM907869	GSE36980	CONTROL	80
GSM907870	GSE36980	CONTROL	74
GSM300174	GSE48350	CONTROL	45
GSM300178	GSE48350	CONTROL	95
GSM300182	GSE48350	CONTROL	80
GSM300187	GSE48350	CONTROL	45
GSM300190	GSE48350	CONTROL	74
GSM300193	GSE48350	CONTROL	99
GSM300197	GSE48350	CONTROL	74
GSM300205	GSE48350	CONTROL	83
GSM300209	GSE48350	CONTROL	28
GSM300215	GSE48350	CONTROL	97
GSM300219	GSE48350	CONTROL	34
GSM300223	GSE48350	CONTROL	74
GSM300231	GSE48350	CONTROL	37
GSM300235	GSE48350	CONTROL	85
GSM300239	GSE48350	CONTROL	70
GSM300243	GSE48350	CONTROL	64
GSM300255	GSE48350	CONTROL	69
GSM300262	GSE48350	CONTROL	52
GSM300268	GSE48350	CONTROL	86
GSM300272	GSE48350	CONTROL	26
GSM300280	GSE48350	CONTROL	20
GSM300286	GSE48350	CONTROL	69
GSM300290	GSE48350	CONTROL	44
GSM300294	GSE48350	CONTROL	48
GSM300298	GSE48350	CONTROL	30
GSM300301	GSE48350	CONTROL	20
GSM300305	GSE48350	CONTROL	33
GSM300309	GSE48350	CONTROL	22
GSM300313	GSE48350	CONTROL	42
GSM300317	GSE48350	CONTROL	45
GSM300321	GSE48350	CONTROL	47
GSM300325	GSE48350	CONTROL	69
GSM300329	GSE48350	CONTROL	91
GSM300333	GSE48350	CONTROL	75
GSM300339	GSE48350	CONTROL	82
GSM1176211	GSE48350	AD	60
GSM1176212	GSE48350	AD	74
GSM1176213	GSE48350	AD	76
GSM1176214	GSE48350	AD	79
GSM1176215	GSE48350	AD	86
GSM1176216	GSE48350	AD	85
GSM1176217	GSE48350	AD	90
GSM1176219	GSE48350	AD	90
GSM1176220	GSE48350	AD	91
GSM1176221	GSE48350	AD	76
GSM1176222	GSE48350	AD	76
GSM1176223	GSE48350	AD	79
GSM1176224	GSE48350	AD	80
GSM1176225	GSE48350	AD	85
GSM1176226	GSE48350	AD	86
GSM1176227	GSE48350	AD	87
GSM1176228	GSE48350	AD	94
GSM1176229	GSE48350	AD	94
GSM2234467	GSE84422	AD	92
GSM2234471	GSE84422	CONTROL	70
GSM2234472	GSE84422	CONTROL	96
GSM2234475	GSE84422	AD	99
GSM2234476	GSE84422	AD	64
GSM2234477	GSE84422	AD	94
GSM2234478	GSE84422	AD	84
GSM2234479	GSE84422	AD	87
GSM2234481	GSE84422	AD	80
GSM2234482	GSE84422	AD	83
GSM2234483	GSE84422	AD	84
GSM2234484	GSE84422	AD	87
GSM2234486	GSE84422	AD	87
GSM2234487	GSE84422	CONTROL	69
GSM2234489	GSE84422	CONTROL	85
GSM2234494	GSE84422	CONTROL	102
GSM2234495	GSE84422	AD	88
GSM2234497	GSE84422	AD	89
GSM2234498	GSE84422	AD	87
GSM2234499	GSE84422	AD	87
GSM2234500	GSE84422	CONTROL	95
GSM2234501	GSE84422	AD	95
GSM2234503	GSE84422	CONTROL	89
GSM2234507	GSE84422	CONTROL	66
GSM2234510	GSE84422	AD	85
GSM2234517	GSE84422	CONTROL	74

### Sheet: 5xFAD
ID_dl	ID	specimenID	RIN	runType	sex	genotype	ageDeath	condition1
298H	298	298H_RNAseq	9.9	pairedEnd	male	5XFAD_hemizygous	18	hemizygous
301H	301	301H_RNAseq	9.9	pairedEnd	male	5XFAD_noncarrier	18	noncarrier
302H	302	302H_RNAseq	10	pairedEnd	female	5XFAD_noncarrier	18	noncarrier
304H	304	304H_RNAseq	10	pairedEnd	female	5XFAD_noncarrier	18	noncarrier
305H	305	305H_RNAseq	9.9	pairedEnd	male	5XFAD_noncarrier	12	noncarrier
315H	315	315H_RNAseq	10	pairedEnd	male	5XFAD_noncarrier	12	noncarrier
317H	317	317H_RNAseq	10	pairedEnd	male	5XFAD_hemizygous	18	hemizygous
330H	330	330H_RNAseq	9.7	pairedEnd	female	5XFAD_noncarrier	4	noncarrier
331H	331	331H_RNAseq	9.6	pairedEnd	female	5XFAD_noncarrier	4	noncarrier
377H	377	377H_RNAseq	10	pairedEnd	male	5XFAD_noncarrier	12	noncarrier
378H	378	378H_RNAseq	9.8	pairedEnd	male	5XFAD_hemizygous	12	hemizygous
379H	379	379H_RNAseq	9.9	pairedEnd	male	5XFAD_hemizygous	12	hemizygous
380H	380	380H_RNAseq	9.9	pairedEnd	male	5XFAD_hemizygous	12	hemizygous
430H	430	430H_RNAseq	9.9	pairedEnd	female	5XFAD_hemizygous	4	hemizygous
431H	431	431H_RNAseq	9.4	pairedEnd	female	5XFAD_hemizygous	4	hemizygous
432H	432	432H_RNAseq	9.9	pairedEnd	female	5XFAD_noncarrier	4	noncarrier
433H	433	433H_RNAseq	9.9	pairedEnd	female	5XFAD_hemizygous	4	hemizygous
434H	434	434H_RNAseq	9.5	pairedEnd	female	5XFAD_hemizygous	4	hemizygous
445H	445	445H_RNAseq	9.4	pairedEnd	male	5XFAD_noncarrier	4	noncarrier
446H	446	446H_RNAseq	9.9	pairedEnd	male	5XFAD_hemizygous	4	hemizygous
450H	450	450H_RNAseq	9.6	pairedEnd	male	5XFAD_hemizygous	4	hemizygous
451H	451	451H_RNAseq	9.7	pairedEnd	male	5XFAD_hemizygous	4	hemizygous
452H	452	452H_RNAseq	9.9	pairedEnd	male	5XFAD_noncarrier	12	noncarrier
456H	456	456H_RNAseq	9.8	pairedEnd	male	5XFAD_noncarrier	12	noncarrier
463H	463	463H_RNAseq	9.9	pairedEnd	male	5XFAD_hemizygous	4	hemizygous
464H	464	464H_RNAseq	9.9	pairedEnd	male	5XFAD_hemizygous	4	hemizygous
465H	465	465H_RNAseq	9.6	pairedEnd	male	5XFAD_noncarrier	4	noncarrier
466H	466	466H_RNAseq	10	pairedEnd	male	5XFAD_noncarrier	4	noncarrier
497H	497	497H_RNAseq	10	pairedEnd	female	5XFAD_noncarrier	12	noncarrier
498H	498	498H_RNAseq	9.3	pairedEnd	female	5XFAD_hemizygous	12	hemizygous
499H	499	499H_RNAseq	9.9	pairedEnd	female	5XFAD_hemizygous	12	hemizygous
500H	500	500H_RNAseq	9.7	pairedEnd	female	5XFAD_noncarrier	12	noncarrier
507H	507	507H_RNAseq	9.9	pairedEnd	female	5XFAD_noncarrier	4	noncarrier
511H	511	511H_RNAseq	9.9	pairedEnd	female	5XFAD_hemizygous	4	hemizygous
513H	513	513H_RNAseq	9.8	pairedEnd	male	5XFAD_hemizygous	18	hemizygous
518H	518	518H_RNAseq	9.6	pairedEnd	female	5XFAD_noncarrier	4	noncarrier
526H	526	526H_RNAseq	9	pairedEnd	male	5XFAD_noncarrier	4	noncarrier
534H	534	534H_RNAseq	10	pairedEnd	female	5XFAD_noncarrier	18	noncarrier
535H	535	535H_RNAseq	10	pairedEnd	female	5XFAD_hemizygous	18	hemizygous
536H	536	536H_RNAseq	9.9	pairedEnd	female	5XFAD_noncarrier	18	noncarrier
537H	537	537H_RNAseq	9.8	pairedEnd	female	5XFAD_noncarrier	18	noncarrier
541H	541	541H_RNAseq	9.9	pairedEnd	female	5XFAD_hemizygous	12	hemizygous
542H	542	542H_RNAseq	9.9	pairedEnd	female	5XFAD_noncarrier	12	noncarrier
543H	543	543H_RNAseq	9.9	pairedEnd	female	5XFAD_hemizygous	12	hemizygous
544H	544	544H_RNAseq	9.9	pairedEnd	female	5XFAD_hemizygous	12	hemizygous
551H	551	551H_RNAseq	9.9	pairedEnd	female	5XFAD_noncarrier	12	noncarrier
561H	561	561H_RNAseq	10	pairedEnd	male	5XFAD_hemizygous	18	hemizygous
565H	565	565H_RNAseq	9.9	pairedEnd	male	5XFAD_hemizygous	18	hemizygous
566H	566	566H_RNAseq	10	pairedEnd	female	5XFAD_noncarrier	18	noncarrier
567H	567	567H_RNAseq	9.9	pairedEnd	male	5XFAD_hemizygous	18	hemizygous
617H	617	617H_RNAseq	9.9	pairedEnd	male	5XFAD_hemizygous	18	hemizygous
627H	627	627H_RNAseq	9.9	pairedEnd	male	5XFAD_hemizygous	18	hemizygous
630H	630	630H_RNAseq	10	pairedEnd	female	5XFAD_noncarrier	18	noncarrier
634H	634	634H_RNAseq	9.9	pairedEnd	male	5XFAD_hemizygous	12	hemizygous
639H	639	639H_RNAseq	9.9	pairedEnd	male	5XFAD_noncarrier	18	noncarrier
640H	640	640H_RNAseq	10	pairedEnd	male	5XFAD_hemizygous	18	hemizygous
641H	641	641H_RNAseq	9.9	pairedEnd	male	5XFAD_noncarrier	18	noncarrier
642H	642	642H_RNAseq	10	pairedEnd	female	5XFAD_noncarrier	18	noncarrier
643H	643	643H_RNAseq	10	pairedEnd	female	5XFAD_noncarrier	18	noncarrier
762H	762	762H_RNAseq	9.9	pairedEnd	female	5XFAD_noncarrier	18	noncarrier
767H	767	767H_RNAseq	10	pairedEnd	female	5XFAD_noncarrier	18	noncarrier
768H	768	768H_RNAseq	8.3	pairedEnd	female	5XFAD_hemizygous	18	hemizygous
792H	792	792H_RNAseq	9.7	pairedEnd	male	5XFAD_noncarrier	18	noncarrier

### Sheet: APPPS1
Run	Assay.Type	AvgSpotLen	Experiment	GEO_Accession..exp.	Instrument	LibraryLayout	Organism	Platform	SRA.Study	strain	tissue	AGE	Genotype	condition1
SRR11179785	SRR11179785	RNA-Seq	300	SRX7800434	GSM4339182	Illumina HiSeq 2000	PAIRED	Mus musculus	ILLUMINA	SRP250704	C57BL/6	Hippocampus	8month	WT	WT
SRR11179786	SRR11179786	RNA-Seq	300	SRX7800435	GSM4339183	Illumina HiSeq 2000	PAIRED	Mus musculus	ILLUMINA	SRP250704	C57BL/6	Hippocampus	8month	WT	WT
SRR11179787	SRR11179787	RNA-Seq	300	SRX7800436	GSM4339184	Illumina HiSeq 2000	PAIRED	Mus musculus	ILLUMINA	SRP250704	C57BL/6	Hippocampus	8month	WT	WT
SRR11179788	SRR11179788	RNA-Seq	300	SRX7800437	GSM4339185	Illumina HiSeq 2000	PAIRED	Mus musculus	ILLUMINA	SRP250704	C57BL/6	Hippocampus	8month	APPPS1	APPPS1
SRR11179789	SRR11179789	RNA-Seq	300	SRX7800438	GSM4339186	Illumina HiSeq 2000	PAIRED	Mus musculus	ILLUMINA	SRP250704	C57BL/6	Hippocampus	8month	APPPS1	APPPS1
SRR11179790	SRR11179790	RNA-Seq	300	SRX7800439	GSM4339187	Illumina HiSeq 2000	PAIRED	Mus musculus	ILLUMINA	SRP250704	C57BL/6	Hippocampus	8month	APPPS1	APPPS1
SRR11657093	SRR11657093	RNA-Seq	74	SRX8218048	GSM4508482	NextSeq 500	SINGLE	Mus musculus	ILLUMINA	SRP259359	C57BL/6	Hippocampus	12month	APPPS1	APPPS1
SRR11657094	SRR11657094	RNA-Seq	74	SRX8218049	GSM4508483	NextSeq 500	SINGLE	Mus musculus	ILLUMINA	SRP259359	C57BL/6	Hippocampus	12month	WT	WT
SRR11657095	SRR11657095	RNA-Seq	74	SRX8218050	GSM4508484	NextSeq 500	SINGLE	Mus musculus	ILLUMINA	SRP259359	C57BL/6	Hippocampus	12month	WT	WT
SRR11657096	SRR11657096	RNA-Seq	74	SRX8218051	GSM4508485	NextSeq 500	SINGLE	Mus musculus	ILLUMINA	SRP259359	C57BL/6	Hippocampus	12month	APPPS1	APPPS1
SRR11657098	SRR11657098	RNA-Seq	74	SRX8218053	GSM4508487	NextSeq 500	SINGLE	Mus musculus	ILLUMINA	SRP259359	C57BL/6	Hippocampus	12month	APPPS1	APPPS1
SRR11657100	SRR11657100	RNA-Seq	74	SRX8218055	GSM4508489	NextSeq 500	SINGLE	Mus musculus	ILLUMINA	SRP259359	C57BL/6	Hippocampus	12month	APPPS1	APPPS1
SRR11657102	SRR11657102	RNA-Seq	74	SRX8218057	GSM4508491	NextSeq 500	SINGLE	Mus musculus	ILLUMINA	SRP259359	C57BL/6	Hippocampus	12month	APPPS1	APPPS1
SRR11657103	SRR11657103	RNA-Seq	74	SRX8218058	GSM4508492	NextSeq 500	SINGLE	Mus musculus	ILLUMINA	SRP259359	C57BL/6	Hippocampus	12month	WT	WT
SRR11657104	SRR11657104	RNA-Seq	74	SRX8218059	GSM4508493	NextSeq 500	SINGLE	Mus musculus	ILLUMINA	SRP259359	C57BL/6	Hippocampus	12month	WT	WT
SRR11657106	SRR11657106	RNA-Seq	74	SRX8218061	GSM4508495	NextSeq 500	SINGLE	Mus musculus	ILLUMINA	SRP259359	C57BL/6	Hippocampus	12month	WT	WT

### Sheet: hABKI
Run	SRA.Study	Assay.Type	AvgSpotLen	Experiment	geo_accession	Instrument	LibraryLayout	LibrarySource	Organism	Platform	sex	source_name	stage	strain	age	Genotype	condition1
SRR7419482	SRR7419482	SRP151235	RNA-Seq	84	SRX4290439	GSM3213866	NextSeq 500	PAIRED	TRANSCRIPTOMIC	Mus musculus	ILLUMINA	male	Hippocampus	hAbKI22mon	C57BL/6NJ	22month	hAbKI	MUT
SRR7419465	SRR7419465	SRP151235	RNA-Seq	84	SRX4290422	GSM3213849	NextSeq 500	PAIRED	TRANSCRIPTOMIC	Mus musculus	ILLUMINA	male	Hippocampus	WT22mon	C57BL/6N	22month	Wildtype	WT
SRR7419472	SRR7419472	SRP151235	RNA-Seq	84	SRX4290429	GSM3213856	NextSeq 500	PAIRED	TRANSCRIPTOMIC	Mus musculus	ILLUMINA	male	Hippocampus	WT22mon	C57BL/6N	22month	Wildtype	WT
SRR7419466	SRR7419466	SRP151235	RNA-Seq	84	SRX4290423	GSM3213850	NextSeq 500	PAIRED	TRANSCRIPTOMIC	Mus musculus	ILLUMINA	male	Hippocampus	WT22mon	C57BL/6N	22month	Wildtype	WT
SRR7419467	SRR7419467	SRP151235	RNA-Seq	84	SRX4290424	GSM3213851	NextSeq 500	PAIRED	TRANSCRIPTOMIC	Mus musculus	ILLUMINA	female	Hippocampus	WT22mon	C57BL/6N	22month	Wildtype	WT
SRR7419470	SRR7419470	SRP151235	RNA-Seq	84	SRX4290427	GSM3213854	NextSeq 500	PAIRED	TRANSCRIPTOMIC	Mus musculus	ILLUMINA	male	Hippocampus	WT22mon	C57BL/6N	22month	Wildtype	WT
SRR7419481	SRR7419481	SRP151235	RNA-Seq	84	SRX4290438	GSM3213865	NextSeq 500	PAIRED	TRANSCRIPTOMIC	Mus musculus	ILLUMINA	male	Hippocampus	hAbKI22mon	C57BL/6NJ	22month	hAbKI	MUT
SRR7419484	SRR7419484	SRP151235	RNA-Seq	84	SRX4290441	GSM3213868	NextSeq 500	PAIRED	TRANSCRIPTOMIC	Mus musculus	ILLUMINA	female	Hippocampus	hAbKI22mon	C57BL/6NJ	22month	hAbKI	MUT
SRR7419485	SRR7419485	SRP151235	RNA-Seq	84	SRX4290442	GSM3213869	NextSeq 500	PAIRED	TRANSCRIPTOMIC	Mus musculus	ILLUMINA	female	Hippocampus	hAbKI22mon	C57BL/6NJ	22month	hAbKI	MUT
SRR7419486	SRR7419486	SRP151235	RNA-Seq	84	SRX4290443	GSM3213870	NextSeq 500	PAIRED	TRANSCRIPTOMIC	Mus musculus	ILLUMINA	female	Hippocampus	hAbKI22mon	C57BL/6NJ	22month	hAbKI	MUT
SRR7419468	SRR7419468	SRP151235	RNA-Seq	84	SRX4290425	GSM3213852	NextSeq 500	PAIRED	TRANSCRIPTOMIC	Mus musculus	ILLUMINA	female	Hippocampus	WT22mon	C57BL/6N	22month	Wildtype	WT
SRR7419469	SRR7419469	SRP151235	RNA-Seq	84	SRX4290426	GSM3213853	NextSeq 500	PAIRED	TRANSCRIPTOMIC	Mus musculus	ILLUMINA	male	Hippocampus	WT22mon	C57BL/6N	22month	Wildtype	WT
SRR7419471	SRR7419471	SRP151235	RNA-Seq	84	SRX4290428	GSM3213855	NextSeq 500	PAIRED	TRANSCRIPTOMIC	Mus musculus	ILLUMINA	male	Hippocampus	WT22mon	C57BL/6N	22month	Wildtype	WT
SRR7419483	SRR7419483	SRP151235	RNA-Seq	84	SRX4290440	GSM3213867	NextSeq 500	PAIRED	TRANSCRIPTOMIC	Mus musculus	ILLUMINA	male	Hippocampus	hAbKI22mon	C57BL/6NJ	22month	hAbKI	MUT

### Sheet: MS
Run	disease_state	Sample.Name	experimental_groups	condition1
SRR8307932	MS	GSM3505489	MS	MS
SRR8307937	MS	GSM3505494	MS	MS
SRR8307942	MS	GSM3505499	MS	MS
SRR8307947	MS	GSM3505504	MS	MS
SRR8307952	MS	GSM3505509	MS	MS
SRR8307957	healthy control	GSM3505514	healthy.control	healthy.control
SRR8307962	healthy control	GSM3505519	healthy.control	healthy.control
SRR8307967	healthy control	GSM3505524	healthy.control	healthy.control
SRR8307972	healthy control	GSM3505529	healthy.control	healthy.control
SRR8307977	healthy control	GSM3505534	healthy.control	healthy.control
